# ZBTB33 (Kaiso) methylated binding sites are associated with primed heterochromatin

**DOI:** 10.1101/585653

**Authors:** Quy Xiao Xuan Lin, Khadija Rebbani, Sudhakar Jha, Touati Benoukraf

**Author notes:** Correspondence to: Touati Benoukraf, Ph.D. Faculty of Medicine, Discipline of Genetics, Craig L. Dobbin Genetics Research Centre, Room 5M317, Memorial University of Newfoundland St. John’s, NL A1B 3V6, Canada, Cancer Science Institute of Singapore National University of Singapore Centre for Translational Medicine, 14 Medical Drive, #12-01,Singapore 117599.

## Abstract

**Background:** ZBTB33, also known as Kaiso, is a member of the zinc finger and BTB/POZ family. In contrast to many transcription factors, ZBTB33 has the ability to bind both a sequence-specific consensus and methylated DNA. Although these dual binding preferences enable ZBTB33 to function as an active as well as repressive regulator of gene expression, little is known about the underlining molecular mechanisms.

**Results:** In this study, we aimed to investigate the role of ZBTB33 as a methylated DNA binding factor. We took advantage of the latest releases of the ENCODE sequencing datasets, including ZBTB33 ChIP-seq, whole genome bisulfite sequencing (WGBS), histone mark ChIP-seq and sequencing assays determining the chromatin states, to characterize the chromatin landscapes surrounding methylated ZBTB33 binding sites. Interestingly, our integrative analyses demonstrated that the majority of methylated ZBTB33 binding sites were located within condensed chromatin, which are inaccessible to DNase I and Tn5 transposase. Moreover, these sites were carrying a newly revealed histone post-translational modification signature, with significant enrichment of mono-methylation at lysine 4 of histone 3 (H3K4me1) and a complete absence of other active or expected repressive histone marks.

**Conclusions:** Overall, our analyses revealed that ZBTB33 has the unique ability to bind methylated DNA across heterochromatin in a transition state, suggesting a potential role for ZBTB33 in heterochromatin priming.
