## Supplementary Table 10 for "ZBTB33 (Kaiso) methylated binding sites are associated with primed heterochromatin"

### Sheet: K562
Supplementary Table 10. Integrated analysis of ENCODE TFBS clusters with K562 ZBTB33 methylated binding site coordinates
Transcription associated factors	Total number of overlapping hits	Input ZBTB33 peak number	Number of experiments	Normalized hits per site per exp(%)
CBX3	117	3520	1(K562)	3.32386
CTCF	8674	3520	99	2.4891
POLR2A	5180	3520	74	1.98864
SETDB1	177	3520	3	1.67614
RUNX3	58	3520	1	1.64773
RAD21	578	3520	12	1.36837
KAP1	131	3520	3	1.24053
ZNF143	152	3520	4	1.07955
TRIM28	38	3520	1	1.07955
NFYB	100	3520	3	0.94697
FOXM1	31	3520	1	0.880682
CEBPB	306	3520	10	0.869318
E2F1	88	3520	3	0.833333
MAX	252	3520	9	0.795455
SPI1	84	3520	3	0.795455
TCF3	28	3520	1	0.795455
SMC3	110	3520	4	0.78125
NFATC1	25	3520	1	0.710227
RBBP5	49	3520	2	0.696023
MYBL2	24	3520	1	0.681818
ELF1	94	3520	4	0.667614
EBF1	45	3520	2	0.639205
TBP	110	3520	5	0.625
MAFF	44	3520	2	0.625
SIN3A	43	3520	2	0.610795
NFIC	42	3520	2	0.596591
EGR1	63	3520	3	0.596591
YY1	269	3520	13	0.58785
MAFK	124	3520	6	0.587121
POU2F2	41	3520	2	0.582386
PAX5	79	3520	4	0.56108
ZNF263	39	3520	2	0.553977
SP1	77	3520	4	0.546875
FOS	169	3520	9	0.53346
TEAD4	55	3520	3	0.520833
MYC	379	3520	21	0.512716
HMGN3	18	3520	1	0.511364
E2F6	54	3520	3	0.511364
WRNIP1	18	3520	1	0.511364
FOXA2	18	3520	1	0.511364
MTA3	17	3520	1	0.482955
TFAP2C	17	3520	1	0.482955
ATF2	33	3520	2	0.46875
MXI1	79	3520	5	0.448864
TAF1	156	3520	10	0.443182
FOSL2	31	3520	2	0.440341
ZBTB7A	31	3520	2	0.440341
PML	31	3520	2	0.440341
MAZ	60	3520	4	0.426136
PBX3	15	3520	1	0.426136
IRF4	14	3520	1	0.397727
TFAP2A	14	3520	1	0.397727
SMARCC1	14	3520	1	0.397727
RELA	139	3520	10	0.394886
JUND	110	3520	8	0.390625
EZH2	191	3520	14	0.387581
BCL3	40	3520	3	0.378788
FOXA1	66	3520	5	0.375
CTBP2	13	3520	1	0.369318
TCF12	49	3520	4	0.348011
PHF8	12	3520	1	0.340909
SUZ12	24	3520	2	0.340909
CCNT2	12	3520	1	0.340909
FOXP2	24	3520	2	0.340909
CREB1	12	3520	1	0.340909
GATA2	58	3520	5	0.329545
CHD2	58	3520	5	0.329545
SIN3AK20	81	3520	7	0.328734
STAT5A	23	3520	2	0.326705
GABPA	67	3520	6	0.317235
STAT3	78	3520	7	0.316558
EP300	132	3520	12	0.3125
CHD1	44	3520	4	0.3125
NR2F2	11	3520	1	0.3125
BATF	11	3520	1	0.3125
BACH1	22	3520	2	0.3125
HNF4G	11	3520	1	0.3125
NFYA	32	3520	3	0.30303
GATA1	32	3520	3	0.30303
BHLHE40	52	3520	5	0.295455
USF1	82	3520	8	0.291193
TAL1	10	3520	1	0.284091
SP4	10	3520	1	0.284091
HNF4A	20	3520	2	0.284091
HDAC2	38	3520	4	0.269886
RPC155	19	3520	2	0.269886
TCF7L2	66	3520	7	0.267857
REST	112	3520	12	0.265152
KDM5B	9	3520	1	0.255682
CTCFL	9	3520	1	0.255682
RCOR1	45	3520	5	0.255682
SMARCB1	16	3520	2	0.227273
GTF3C2	16	3520	2	0.227273
E2F4	32	3520	4	0.227273
MEF2C	8	3520	1	0.227273
USF2	36	3520	5	0.204545
JUNB	7	3520	1	0.198864
ARID3A	14	3520	2	0.198864
HDAC8	7	3520	1	0.198864
ZKSCAN1	7	3520	1	0.198864
MBD4	7	3520	1	0.198864
CEBPD	7	3520	1	0.198864
GTF2F1	19	3520	3	0.179924
TAF7	12	3520	2	0.170455
BCL11A	12	3520	2	0.170455
NR3C1	30	3520	5	0.170455
IKZF1	6	3520	1	0.170455
ETS1	17	3520	3	0.160985
TBL1XR1	17	3520	3	0.160985
SIX5	22	3520	4	0.15625
MEF2A	11	3520	2	0.15625
GATA3	20	3520	4	0.142045
BCLAF1	10	3520	2	0.142045
ATF1	5	3520	1	0.142045
RXRA	14	3520	3	0.132576
ATF3	27	3520	6	0.127841
FOSL1	9	3520	2	0.127841
RFX5	22	3520	5	0.125
ZNF217	4	3520	1	0.113636
ZEB1	4	3520	1	0.113636
ELK4	8	3520	2	0.113636
JUN	34	3520	9	0.107323
IRF1	15	3520	4	0.106534
ZNF274	26	3520	7	0.105519
ESR1	22	3520	6	0.104167
STAT1	22	3520	6	0.104167
UBTF	7	3520	2	0.0994318
SP2	10	3520	3	0.094697
ELK1	9	3520	3	0.0852273
THAP1	3	3520	1	0.0852273
HDAC1	3	3520	1	0.0852273
HDAC6	3	3520	1	0.0852273
SREBP1	3	3520	1	0.0852273
BRCA1	10	3520	4	0.0710227
SRF	10	3520	4	0.0710227
SMARCA4	5	3520	2	0.0710227
SAP30	2	3520	1	0.0568182
PRDM1	2	3520	1	0.0568182
SMARCC2	2	3520	1	0.0568182
NANOG	2	3520	1	0.0568182
PPARGC1A	2	3520	1	0.0568182
NRF1	8	3520	5	0.0454545
NR2C2	6	3520	4	0.0426136
IRF3	2	3520	2	0.0284091
BDP1	2	3520	2	0.0284091
POLR3G	2	3520	2	0.0284091
STAT2	2	3520	2	0.0284091
FAM48A	1	3520	1	0.0284091
KDM5A	0	3520	1	0
POU5F1	0	3520	1	0
NFE2	0	3520	2	0
ZZZ3	0	3520	2	0
BRF1	0	3520	2	0
BRF2	0	3520	2	0
ESRRA	0	3520	1	0
GRp20	0	3520	1	0
HSF1	0	3520	1	0
GTF2B	0	3520	1	0
RDBP	0	3520	1	0
SIRT6	0	3520	1	0

### Sheet: GM12878
Supplementary Table 10. Integrated analysis of ENCODE TFBS clusters with GM12878 ZBTB33 methylated binding site coordinates
Transcription associated factors	Total number of overlapping hits	Input ZBTB33 peak number	Number of experiments	Normalized hits per site per exp(%)
CTCF	11493	800	99	14.4752
RAD21	895	800	12	9.29967
CBX3	73	800	1	9.10224
POLR2A	4148	800	74	6.98928
RUNX3	52	800	1	6.48379
SMC3	175	800	4	5.45511
ZNF143	159	800	4	4.95636
MAX	348	800	9	4.82128
SETDB1	100	800	3	4.15628
E2F6	92	800	3	3.82377
FOXM1	30	800	1	3.74065
TRIM28	29	800	1	3.61596
CTCFL	29	800	1	3.61596
EBF1	56	800	2	3.49127
MYC	528	800	21	3.13502
MAZ	94	800	4	2.93017
SIN3A	44	800	2	2.74314
HMGN3	22	800	1	2.74314
NFIC	43	800	2	2.6808
TCF3	21	800	1	2.61845
YY1	272	800	13	2.60886
PAX5	83	800	4	2.58728
KAP1	62	800	3	2.57689
SPI1	61	800	3	2.53533
PHF8	20	800	1	2.49377
EGR1	57	800	3	2.36908
HDAC1	19	800	1	2.36908
RBBP5	37	800	2	2.30673
FOXP2	37	800	2	2.30673
ATF2	37	800	2	2.30673
MXI1	90	800	5	2.24439
NR2F2	18	800	1	2.24439
IRF4	18	800	1	2.24439
NFATC1	18	800	1	2.24439
MYBL2	18	800	1	2.24439
POU2F2	35	800	2	2.18204
ZNF263	35	800	2	2.18204
CCNT2	17	800	1	2.1197
PML	34	800	2	2.1197
E2F1	50	800	3	2.07814
NFYB	49	800	3	2.03658
SP1	65	800	4	2.02618
ELF1	64	800	4	1.99501
BATF	16	800	1	1.99501
TEAD4	47	800	3	1.95345
BHLHE40	75	800	5	1.87032
MTA3	15	800	1	1.87032
KDM5B	15	800	1	1.87032
TCF12	59	800	4	1.83915
RCOR1	73	800	5	1.82045
ZBTB7A	29	800	2	1.80798
GABPA	86	800	6	1.7872
TAF1	141	800	10	1.7581
USF1	112	800	8	1.74564
HNF4G	14	800	1	1.74564
JUND	107	800	8	1.66771
BCL3	40	800	3	1.66251
PBX3	13	800	1	1.62095
CHD2	64	800	5	1.59601
FOSL2	25	800	2	1.5586
TBP	62	800	5	1.54613
TFAP2C	12	800	1	1.49626
TAL1	11	800	1	1.37157
WRNIP1	11	800	1	1.37157
SP4	11	800	1	1.37157
FOS	94	800	9	1.3023
ETS1	31	800	3	1.28845
SIN3AK20	71	800	7	1.2647
ATF1	10	800	1	1.24688
CREB1	10	800	1	1.24688
HDAC2	40	800	4	1.24688
TFAP2A	10	800	1	1.24688
FOXA2	10	800	1	1.24688
EP300	118	800	12	1.2261
RELA	90	800	10	1.12219
UBTF	18	800	2	1.12219
JUNB	9	800	1	1.12219
HNF4A	18	800	2	1.12219
REST	106	800	12	1.10141
ATF3	53	800	6	1.10141
TBL1XR1	26	800	3	1.08063
SMARCB1	17	800	2	1.05985
GTF2F1	25	800	3	1.03907
IRF1	32	800	4	0.997506
MEF2A	16	800	2	0.997506
USF2	40	800	5	0.997506
BACH1	16	800	2	0.997506
TCF7L2	54	800	7	0.961881
FOXA1	38	800	5	0.947631
E2F4	30	800	4	0.935162
BCL11A	15	800	2	0.935162
TAF7	15	800	2	0.935162
SAP30	7	800	1	0.872818
GATA2	35	800	5	0.872818
STAT5A	14	800	2	0.872818
FOSL1	14	800	2	0.872818
BCLAF1	14	800	2	0.872818
IKZF1	7	800	1	0.872818
SMARCC1	7	800	1	0.872818
SRF	27	800	4	0.841646
STAT3	47	800	7	0.837193
CEBPB	66	800	10	0.822943
GTF3C2	13	800	2	0.810474
GATA1	19	800	3	0.789692
RFX5	30	800	5	0.74813
CHD1	24	800	4	0.74813
HDAC8	6	800	1	0.74813
CTBP2	6	800	1	0.74813
SUZ12	11	800	2	0.685786
ARID3A	11	800	2	0.685786
RXRA	15	800	3	0.623441
MEF2C	5	800	1	0.623441
ZKSCAN1	5	800	1	0.623441
MAFF	10	800	2	0.623441
MBD4	5	800	1	0.623441
NFYA	14	800	3	0.581879
NR3C1	23	800	5	0.573566
EZH2	62	800	14	0.552191
JUN	39	800	9	0.540316
SIX5	17	800	4	0.529925
MAFK	25	800	6	0.519534
ZEB1	4	800	1	0.498753
NR2C2	15	800	4	0.467581
ELK1	11	800	3	0.45719
SMARCA4	7	800	2	0.436409
BRCA1	13	800	4	0.405237
STAT1	18	800	6	0.374065
THAP1	3	800	1	0.374065
RPC155	6	800	2	0.374065
CEBPD	3	800	1	0.374065
ELK4	5	800	2	0.311721
SP2	7	800	3	0.290939
NRF1	11	800	5	0.274314
SIRT6	2	800	1	0.249377
ESRRA	2	800	1	0.249377
HDAC6	2	800	1	0.249377
ZNF274	11	800	7	0.195939
STAT2	3	800	2	0.187032
PRDM1	1	800	1	0.124688
GRp20	1	800	1	0.124688
ZNF217	1	800	1	0.124688
NFE2	2	800	2	0.124688
ESR1	6	800	6	0.124688
SMARCC2	1	800	1	0.124688
POU5F1	1	800	1	0.124688
SREBP1	1	800	1	0.124688
GATA3	3	800	4	0.0935162
KDM5A	0	800	1	0
0NOG	0	800	1	0
POLR3G	0	800	2	0
ZZZ3	0	800	2	0
BDP1	0	800	2	0
BRF1	0	800	2	0
BRF2	0	800	2	0
IRF3	0	800	2	0
FAM48A	0	800	1	0
HSF1	0	800	1	0
PPARGC1A	0	800	1	0
GTF2B	0	800	1	0
RDBP	0	800	1	0
