## Supplementary Table 11 for "ZBTB33 (Kaiso) methylated binding sites are associated with primed heterochromatin"

### Sheet: K562
Supplementary Table 11. Integrated analysis of ENCODE TFBS clusters with K562 ZBTB33 unmethylated binding site coordinates
Transcription associated factors	Total number of overlapping hits	Input ZBTB33 peak number	Number of experiments	Normalized hits per site per exp(%)
CTCF	7624	266	99	28.9512
CBX3	72	266	1(K562)	27.0677
RAD21	712	266	12	22.3058
SMC3	206	266	4	19.3609
ZNF143	204	266	4	19.1729
MAX	445	266	9	18.5881
RUNX3	49	266	1	18.4211
E2F6	145	266	3	18.1704
MAZ	164	266	4	15.4135
POLR2A	2930	266	74	14.8852
PHF8	37	266	1	13.9098
CCNT2	35	266	1	13.1579
CTCFL	35	266	1	13.1579
ELF1	136	266	4	12.782
MYC	699	266	21	12.5134
YY1	431	266	13	12.4639
FOXP2	66	266	2	12.406
CREB1	33	266	1	12.406
HMGN3	32	266	1	12.0301
EGR1	95	266	3	11.9048
FOXM1	31	266	1	11.6541
TRIM28	30	266	1	11.2782
TBP	144	266	5	10.8271
PML	57	266	2	10.7143
RBBP5	56	266	2	10.5263
FOSL2	56	266	2	10.5263
JUND	221	266	8	10.3853
TFAP2C	27	266	1	10.1504
MXI1	135	266	5	10.1504
JUNB	27	266	1	10.1504
TEAD4	80	266	3	10.0251
SIN3A	53	266	2	9.96241
CHD2	132	266	5	9.92481
BHLHE40	132	266	5	9.92481
HDAC1	26	266	1	9.77444
ZBTB7A	52	266	2	9.77444
RCOR1	130	266	5	9.77444
KDM5B	26	266	1	9.77444
MYBL2	25	266	1	9.3985
NR2F2	25	266	1	9.3985
USF1	200	266	8	9.3985
E2F1	73	266	3	9.14787
TBL1XR1	71	266	3	8.89724
TAF1	231	266	10	8.68421
PAX5	92	266	4	8.64662
UBTF	45	266	2	8.45865
TAL1	22	266	1	8.27068
SP4	22	266	1	8.27068
CEBPB	210	266	10	7.89474
POU2F2	42	266	2	7.89474
ATF1	20	266	1	7.5188
SP1	78	266	4	7.33083
ETS1	58	266	3	7.26817
TFAP2A	19	266	1	7.14286
GABPA	114	266	6	7.14286
SPI1	57	266	3	7.14286
WRNIP1	19	266	1	7.14286
SIN3AK20	130	266	7	6.98174
EBF1	37	266	2	6.95489
ZNF263	37	266	2	6.95489
IRF1	73	266	4	6.8609
HDAC2	72	266	4	6.76692
NFIC	36	266	2	6.76692
MEF2A	35	266	2	6.57895
KAP1	52	266	3	6.51629
FOXA2	17	266	1	6.39098
GTF2F1	51	266	3	6.39098
ATF3	100	266	6	6.26566
ARID3A	33	266	2	6.20301
USF2	82	266	5	6.16541
SETDB1	49	266	3	6.14035
TCF3	16	266	1	6.01504
FOS	144	266	9	6.01504
ATF2	32	266	2	6.01504
E2F4	64	266	4	6.01504
BCLAF1	32	266	2	6.01504
CEBPD	16	266	1	6.01504
ZKSCAN1	16	266	1	6.01504
BACH1	32	266	2	6.01504
IRF4	16	266	1	6.01504
GATA2	76	266	5	5.71429
SAP30	15	266	1	5.6391
STAT5A	30	266	2	5.6391
REST	177	266	12	5.54511
FOXA1	73	266	5	5.48872
MAFF	29	266	2	5.45113
TAF7	28	266	2	5.26316
SMARCB1	28	266	2	5.26316
TCF12	55	266	4	5.16917
EP300	162	266	12	5.07519
CTBP2	13	266	1	4.88722
HDAC8	13	266	1	4.88722
JUN	111	266	9	4.63659
SIX5	48	266	4	4.51128
FOSL1	23	266	2	4.32331
ELK1	34	266	3	4.26065
RFX5	56	266	5	4.21053
MAFK	67	266	6	4.19799
RELA	110	266	10	4.13534
MTA3	11	266	1	4.13534
GATA1	32	266	3	4.01003
BCL3	32	266	3	4.01003
SRF	42	266	4	3.94737
NFYB	31	266	3	3.88471
TCF7L2	71	266	7	3.8131
BATF	10	266	1	3.7594
ELK4	19	266	2	3.57143
HNF4G	9	266	1	3.38346
NFYA	26	266	3	3.25815
STAT3	59	266	7	3.16864
NR3C1	42	266	5	3.15789
CHD1	33	266	4	3.1015
SMARCC1	8	266	1	3.00752
NFATC1	8	266	1	3.00752
MBD4	8	266	1	3.00752
PBX3	8	266	1	3.00752
GTF3C2	14	266	2	2.63158
RXRA	21	266	3	2.63158
THAP1	7	266	1	2.63158
SIRT6	7	266	1	2.63158
MEF2C	7	266	1	2.63158
SP2	21	266	3	2.63158
STAT1	40	266	6	2.50627
NRF1	31	266	5	2.33083
HSF1	6	266	1	2.25564
HDAC6	6	266	1	2.25564
KDM5A	6	266	1	2.25564
SREBP1	6	266	1	2.25564
STAT2	12	266	2	2.25564
ZNF217	6	266	1	2.25564
ZEB1	6	266	1	2.25564
GATA3	23	266	4	2.16165
HNF4A	11	266	2	2.06767
SMARCC2	5	266	1	1.8797
RPC155	9	266	2	1.69173
BRCA1	16	266	4	1.50376
GTF2B	4	266	1	1.50376
IRF3	8	266	2	1.50376
IKZF1	4	266	1	1.50376
ESR1	22	266	6	1.37845
SMARCA4	7	266	2	1.31579
PPARGC1A	3	266	1	1.12782
NFE2	6	266	2	1.12782
BCL11A	6	266	2	1.12782
NANOG	3	266	1	1.12782
EZH2	36	266	14	0.966702
BDP1	5	266	2	0.93985
SUZ12	5	266	2	0.93985
NR2C2	9	266	4	0.845865
POU5F1	2	266	1	0.75188
ESRRA	2	266	1	0.75188
GRp20	2	266	1	0.75188
BRF1	3	266	2	0.56391
PRDM1	1	266	1	0.37594
FAM48A	1	266	1	0.37594
RDBP	1	266	1	0.37594
ZNF274	6	266	7	0.322234
POLR3G	1	266	2	0.18797
ZZZ3	0	266	2	0
BRF2	0	266	2	0

### Sheet: GM12878
Supplementary Table 11. Integrated analysis of ENCODE TFBS clusters with GM12878 ZBTB33 unmethylated binding site coordinates
Transcription associated factors	Total number of overlapping hits	Input ZBTB33 peak number	Number of experiments	Normalized hits per site per exp(%)
RUNX3	260	504	1(GM12878)	51.4851
PHF8	215	504	1(K562)	42.5743
CTCF	21266	504	99	42.5363
POLR2A	15440	504	74	41.3166
MAZ	813	504	4	40.2475
ELF1	771	504	4	38.1683
MAX	1678	504	9	36.9197
FOXM1	184	504	1	36.4356
CREB1	181	504	1	35.8416
ZNF143	713	504	4	35.297
TAF1	1704	504	10	33.7426
SIN3A	336	504	2	33.2673
CCNT2	165	504	1	32.6733
HMGN3	164	504	1	32.4752
RAD21	1945	504	12	32.0957
PML	322	504	2	31.8812
TBP	802	504	5	31.7624
YY1	2042	504	13	31.1043
CBX3	157	504	1	31.0891
SMC3	627	504	4	31.0396
KDM5B	153	504	1	30.297
EGR1	453	504	3	29.901
POU2F2	297	504	2	29.4059
FOXP2	287	504	2	28.4158
MXI1	717	504	5	28.396
SP4	140	504	1	27.7228
MYC	2864	504	21	27.0061
RBBP5	272	504	2	26.9307
E2F6	406	504	3	26.7987
SP1	536	504	4	26.5347
MYBL2	131	504	1	25.9406
CHD2	650	504	5	25.7426
PAX5	498	504	4	24.6535
E2F1	359	504	3	23.6964
TCF3	118	504	1	23.3663
CTCFL	115	504	1	22.7723
SIN3AK20	794	504	7	22.4611
TAF7	223	504	2	22.0792
ETS1	330	504	3	21.7822
GABPA	651	504	6	21.4851
BCLAF1	210	504	2	20.7921
HDAC1	105	504	1	20.7921
NFIC	209	504	2	20.6931
ZBTB7A	208	504	2	20.5941
ATF2	206	504	2	20.396
BHLHE40	483	504	5	19.1287
E2F4	384	504	4	19.0099
EBF1	191	504	2	18.9109
TRIM28	95	504	1	18.8119
TFAP2C	94	504	1	18.6139
TCF12	375	504	4	18.5644
ELK1	278	504	3	18.3498
RCOR1	462	504	5	18.297
TBL1XR1	277	504	3	18.2838
WRNIP1	91	504	1	18.0198
GTF2F1	272	504	3	17.9538
IRF1	360	504	4	17.8218
SAP30	88	504	1	17.4257
JUND	697	504	8	17.2525
USF1	695	504	8	17.203
SIX5	343	504	4	16.9802
SRF	342	504	4	16.9307
IRF4	85	504	1	16.8317
UBTF	166	504	2	16.4356
SPI1	248	504	3	16.3696
RELA	811	504	10	16.0594
REST	973	504	12	16.0561
CEBPD	79	504	1	15.6436
ZNF263	157	504	2	15.5446
TEAD4	227	504	3	14.9835
ELK4	150	504	2	14.8515
MTA3	75	504	1	14.8515
FOSL2	148	504	2	14.6535
THAP1	74	504	1	14.6535
MEF2A	143	504	2	14.1584
MEF2C	70	504	1	13.8614
STAT5A	135	504	2	13.3663
ATF1	66	504	1	13.0693
TFAP2A	65	504	1	12.8713
PBX3	64	504	1	12.6733
NR2F2	64	504	1	12.6733
ATF3	370	504	6	12.2112
JUNB	61	504	1	12.0792
EP300	710	504	12	11.7162
NFATC1	59	504	1	11.6832
TCF7L2	409	504	7	11.57
HDAC2	232	504	4	11.4851
ZEB1	57	504	1	11.2871
BCL3	162	504	3	10.6931
KAP1	152	504	3	10.033
CEBPB	502	504	10	9.94059
GTF2B	50	504	1	9.90099
RFX5	248	504	5	9.82178
USF2	248	504	5	9.82178
ARID3A	99	504	2	9.80198
RXRA	147	504	3	9.70297
ZKSCAN1	49	504	1	9.70297
BACH1	97	504	2	9.60396
CHD1	187	504	4	9.25743
NRF1	230	504	5	9.10891
BRCA1	183	504	4	9.05941
BATF	44	504	1	8.71287
CTBP2	44	504	1	8.71287
NFYB	131	504	3	8.64686
FOXA1	201	504	5	7.9604
SMARCC1	40	504	1	7.92079
SMARCB1	79	504	2	7.82178
FOXA2	39	504	1	7.72277
NFYA	114	504	3	7.52475
MBD4	38	504	1	7.52475
KDM5A	38	504	1	7.52475
HNF4G	38	504	1	7.52475
STAT3	261	504	7	7.38331
SETDB1	110	504	3	7.26073
TAL1	36	504	1	7.12871
SP2	107	504	3	7.06271
GATA1	98	504	3	6.46865
STAT1	194	504	6	6.40264
BCL11A	64	504	2	6.33663
HNF4A	64	504	2	6.33663
FOS	284	504	9	6.24862
SREBP1	30	504	1	5.94059
NR3C1	148	504	5	5.86139
MAFF	54	504	2	5.34653
GRp20	27	504	1	5.34653
FOSL1	52	504	2	5.14851
HDAC8	25	504	1	4.9505
JUN	222	504	9	4.88449
GATA2	123	504	5	4.87129
0NOG	22	504	1	4.35644
MAFK	129	504	6	4.25743
STAT2	40	504	2	3.9604
HDAC6	20	504	1	3.9604
SMARCC2	20	504	1	3.9604
NR2C2	76	504	4	3.76238
PPARGC1A	18	504	1	3.56436
GATA3	65	504	4	3.21782
RDBP	16	504	1	3.16832
ESRRA	15	504	1	2.9703
HSF1	15	504	1	2.9703
IRF3	27	504	2	2.67327
ZNF217	12	504	1	2.37624
POU5F1	11	504	1	2.17822
SIRT6	10	504	1	1.9802
EZH2	133	504	14	1.88119
SMARCA4	19	504	2	1.88119
GTF3C2	15	504	2	1.48515
SUZ12	15	504	2	1.48515
ESR1	42	504	6	1.38614
FAM48A	7	504	1	1.38614
NFE2	13	504	2	1.28713
IKZF1	6	504	1	1.18812
PRDM1	5	504	1	0.990099
BRF2	8	504	2	0.792079
ZZZ3	7	504	2	0.693069
RPC155	6	504	2	0.594059
ZNF274	10	504	7	0.282885
POLR3G	0	504	2	0
BDP1	0	504	2	0
BRF1	0	504	2	0
