## Supplementary Table 16 for "ZBTB33 (Kaiso) methylated binding sites are associated with primed heterochromatin"

### Sheet: K562
221 transcription factor ChIP-seq datasets from ENCODE in K562
Transcription associated factors	Accession No in ENCODE	Run type	Aligner	Assembly	Total number of uniquely mapped reads	Total read number more than 30M?
AGO1	ENCSR641BSL	Single end	STAR 2.5.2b	hg38	35349544	YES
ARID1B	ENCSR822CCM	Paired end	STAR 2.5.2b	hg38	133298660	YES
ARID3A	ENCSR000EFY	Single end	STAR 2.5.2b	hg38	34884042	YES
ARNT	ENCSR613NUC	Paired end	STAR 2.5.2b	hg38	61320942	YES
ATF1	ENCSR000DNZ	Single end	STAR 2.5.2b	hg38	52597981	YES
ATF2	ENCSR869IUD	Paired end	STAR 2.5.2b	hg38	40955906	YES
ATF3	ENCSR000BNU	Single end	STAR 2.5.2b	hg38	46279759	YES
ATF7	ENCSR972ZBV	Paired end	STAR 2.5.2b	hg38	71932320	YES
BACH1	ENCSR000EGD	Single end	STAR 2.5.2b	hg38	43249183	YES
BCLAF1	ENCSR492LTS	Paired end	STAR 2.5.2b	hg38	43489446	YES
BCOR	ENCSR808AKZ	Paired end	STAR 2.5.2b	hg38	54044203	YES
BHLHE40	ENCSR000EGV	Single end	STAR 2.5.2b	hg38	53822423	YES
BMI1	ENCSR782WRO	Single end	STAR 2.5.2b	hg38	50595105	YES
BRCA1	ENCSR223MLH	Paired end	STAR 2.5.2b	hg38	75686443	YES
BRD4	ENCSR583ACG	Single end	STAR 2.5.2b	hg38	63914302	YES
C11orf30	ENCSR350XWY	Paired end	STAR 2.5.2b	hg38	60322560	YES
CBX1	ENCSR948QLZ	Single end	STAR 2.5.2b	hg38	44736276	YES
CBX2	ENCSR000ATU	Single end	STAR 2.5.2b	hg38	18927800	NO
CBX3	ENCSR000BRT	Single end	STAR 2.5.2b	hg38	56735220	YES
CBX5	ENCSR272JAT	Single end	STAR 2.5.2b	hg38	48436279	YES
CCNT2	ENCSR000DOA	Single end	STAR 2.5.2b	hg38	20420298	NO
CDC5L	ENCSR121PFY	Paired end	STAR 2.5.2b	hg38	47669724	YES
CEBPB	ENCSR000BRQ	Single end	STAR 2.5.2b	hg38	31840109	YES
CEBPD	ENCSR000BVY	Single end	STAR 2.5.2b	hg38	39757293	YES
CEBPZ	ENCSR618GDK	Single end	STAR 2.5.2b	hg38	41476793	YES
CHAMP1	ENCSR065XVO	Paired end	STAR 2.5.2b	hg38	90903213	YES
CHD1	ENCSR000AQD	Single end	STAR 2.5.2b	hg38	45556410	YES
CHD2	ENCSR000EHD	Single end	STAR 2.5.2b	hg38	38211010	YES
CHD4	ENCSR000ATL	Single end	STAR 2.5.2b	hg38	71563035	YES
CHD7	ENCSR000AVD	Single end	STAR 2.5.2b	hg38	20665075	NO
COPS2	ENCSR130HEG	Paired end	STAR 2.5.2b	hg38	96199742	YES
CREB1	ENCSR000BSO	Single end	STAR 2.5.2b	hg38	58860774	YES
CREB3L1	ENCSR109YGM	Paired end	STAR 2.5.2b	hg38	49118923	YES
CREBBP	ENCSR000ATT	Single end	STAR 2.5.2b	hg38	17487474	NO
CREM	ENCSR077DKV	Single end	STAR 2.5.2b	hg38	50530114	YES
CTBP1	ENCSR201NQZ	Paired end	STAR 2.5.2b	hg38	68918787	YES
CTCF	ENCSR000EGM	Single end	STAR 2.5.2b	hg38	56068209	YES
CTCFL	ENCSR000BNK	Single end	STAR 2.5.2b	hg38	29909682	NO
CUX1	ENCSR000EFO	Single end	STAR 2.5.2b	hg38	59086555	YES
DDX20	ENCSR446LAV	Paired end	STAR 2.5.2b	hg38	45302433	YES
DEAF1	ENCSR387SYS	Single end	STAR 2.5.2b	hg38	47013765	YES
DNMT1	ENCSR987PBI	Paired end	STAR 2.5.2b	hg38	54853430	YES
DPF2	ENCSR715CCR	Paired end	STAR 2.5.2b	hg38	50344828	YES
DROSHA	ENCSR030OKC	Single end	STAR 2.5.2b	hg38	18702711	NO
E2F1	ENCSR563LLO	Paired end	STAR 2.5.2b	hg38	40453014	YES
E2F7	ENCSR171CAY	Paired end	STAR 2.5.2b	hg38	45354313	YES
EGR1	ENCSR024CNP	Paired end	STAR 2.5.2b	hg38	57582596	YES
ELF1	ENCSR502OEK	Paired end	STAR 2.5.2b	hg38	43673536	YES
ELF4	ENCSR638QHV	Paired end	STAR 2.5.2b	hg38	38565311	YES
ELK1	ENCSR000EFU	Single end	STAR 2.5.2b	hg38	37626732	YES
EP300	ENCSR000AQB	Single end	STAR 2.5.2b	hg38	96701622	YES
ESRRA	ENCSR486IFJ	Paired end	STAR 2.5.2b	hg38	59609129	YES
ETS1	ENCSR000BKQ	Single end	STAR 2.5.2b	hg38	31622493	YES
ETV6	ENCSR000FCE	Single end	STAR 2.5.2b	hg38	42395907	YES
EZH2	ENCSR000AQE	Single end	STAR 2.5.2b	hg38	60879225	YES
FOSL1	ENCSR000BMV	Single end	STAR 2.5.2b	hg38	36100747	YES
FOXA1	ENCSR819LHG	Paired end	STAR 2.5.2b	hg38	58022375	YES
FOXK2	ENCSR508DQA	Paired end	STAR 2.5.2b	hg38	41396437	YES
FOXM1	ENCSR429QPP	Paired end	STAR 2.5.2b	hg38	46227856	YES
FUS	ENCSR051DXE	Single end	STAR 2.5.2b	hg38	25064241	NO
GABPA	ENCSR000BLO	Single end	STAR 2.5.2b	hg38	26672121	NO
GATA1	ENCSR000EFT	Single end	STAR 2.5.2b	hg38	39954668	YES
GATA2	ENCSR000BKM	Single end	STAR 2.5.2b	hg38	42012676	YES
GATAD2B	ENCSR547LKC	Paired end	STAR 2.5.2b	hg38	92932970	YES
GFI1B	ENCSR509GDT	Single end	STAR 2.5.2b	hg38	34741529	YES
GTF2B	ENCSR000DOE	Single end	STAR 2.5.2b	hg38	6912974	NO
GTF2F1	ENCSR000EHC	Single end	STAR 2.5.2b	hg38	35051834	YES
HCFC1	ENCSR000EFN	Single end	STAR 2.5.2b	hg38	43043691	YES
HDAC1	ENCSR568PGX	Paired end	STAR 2.5.2b	hg38	136035833	YES
HDAC2	ENCSR075HTM	Paired end	STAR 2.5.2b	hg38	47039234	YES
HDAC6	ENCSR000ATJ	Single end	STAR 2.5.2b	hg38	39997531	YES
HDGF	ENCSR563YDA	Paired end	STAR 2.5.2b	hg38	53775895	YES
HES1	ENCSR091JXL	Paired end	STAR 2.5.2b	hg38	47191930	YES
HMBOX1	ENCSR757IIU	Single end	STAR 2.5.2b	hg38	49553461	YES
HMGN3	ENCSR000DOB	Single end	STAR 2.5.2b	hg38	18609911	NO
HNRNPL	ENCSR594BNR	Single end	STAR 2.5.2b	hg38	31128978	YES
HNRNPUL1	ENCSR296MXW	Single end	STAR 2.5.2b	hg38	46149920	YES
IKZF1	ENCSR395HWC	Paired end	STAR 2.5.2b	hg38	45874993	YES
IRF2	ENCSR376WCJ	Single end	STAR 2.5.2b	hg38	53665934	YES
JUN	ENCSR000EFS	Single end	STAR 2.5.2b	hg38	35355280	YES
JUNB	ENCSR795IYP	Single end	STAR 2.5.2b	hg38	44001703	YES
JUND	ENCSR000EGN	Single end	STAR 2.5.2b	hg38	45835828	YES
KAT2B	ENCSR000ATZ	Single end	STAR 2.5.2b	hg38	27689951	NO
KAT8	ENCSR086FZL	Paired end	STAR 2.5.2b	hg38	43465650	YES
KDM1A	ENCSR908CMW	Paired end	STAR 2.5.2b	hg38	118287546	YES
KDM4B	ENCSR642VZY	Single end	STAR 2.5.2b	hg38	34797658	YES
KLF16	ENCSR760UVO	Single end	STAR 2.5.2b	hg38	53831772	YES
KMT2B	ENCSR735JCD	Single end	STAR 2.5.2b	hg38	46641385	YES
L3MBTL2	ENCSR530XQI	Paired end	STAR 2.5.2b	hg38	73918723	YES
LEF1	ENCSR343ELW	Paired end	STAR 2.5.2b	hg38	66534498	YES
MAFF	ENCSR000EGI	Single end	STAR 2.5.2b	hg38	45174389	YES
MAFK	ENCSR000EGX	Single end	STAR 2.5.2b	hg38	58677759	YES
MAX	ENCSR000BLP	Single end	STAR 2.5.2b	hg38	34357108	YES
MAZ	ENCFF000YTU	Single end	STAR 2.5.2b	hg38	45945084	YES
MBD2	ENCSR221GAN	Single end	STAR 2.5.2b	hg38	46455435	YES
MCM3	ENCSR990AZC	Paired end	STAR 2.5.2b	hg38	71816488	YES
MCM5	ENCSR079WHK	Paired end	STAR 2.5.2b	hg38	44606250	YES
MCM7	ENCSR542WJU	Paired end	STAR 2.5.2b	hg38	64966105	YES
MEF2A	ENCSR000BNV	Single end	STAR 2.5.2b	hg38	41695712	YES
MEIS2	ENCSR851BNE	Paired end	STAR 2.5.2b	hg38	88437523	YES
MGA	ENCSR710WLO	Paired end	STAR 2.5.2b	hg38	139659440	YES
MIER1	ENCSR426MDV	Paired end	STAR 2.5.2b	hg38	61330857	YES
MITF	ENCSR000FCB	Single end	STAR 2.5.2b	hg38	46841654	YES
MLLT1	ENCSR107GRP	Paired end	STAR 2.5.2b	hg38	62370321	YES
MNT	ENCSR979QYJ	Paired end	STAR 2.5.2b	hg38	93713959	YES
MTA1	ENCSR807BGP	Paired end	STAR 2.5.2b	hg38	51129490	YES
MTA2	ENCSR411UYA	Paired end	STAR 2.5.2b	hg38	48401233	YES
MTA3	ENCSR914NEI	Paired end	STAR 2.5.2b	hg38	70684477	YES
MXI1	ENCSR000EGZ	Single end	STAR 2.5.2b	hg38	37756493	YES
MYC	ENCSR000EGJ	Single end	STAR 2.5.2b	hg38	41174140	YES
MYNN	ENCSR737LTZ	Single end	STAR 2.5.2b	hg38	45079548	YES
NBN	ENCSR085QEV	Paired end	STAR 2.5.2b	hg38	56194211	YES
NCOA1	ENCSR931HNY	Paired end	STAR 2.5.2b	hg38	35402187	YES
NCOR1	ENCSR910JAI	Paired end	STAR 2.5.2b	hg38	106657201	YES
NEUROD1	ENCSR986CDX	Single end	STAR 2.5.2b	hg38	33285915	YES
NFE2	ENCSR000FCC	Single end	STAR 2.5.2b	hg38	50073237	YES
NFE2L2	ENCSR485GKE	Single end	STAR 2.5.2b	hg38	49657359	YES
NFIC	ENCSR796ITY	Paired end	STAR 2.5.2b	hg38	137724077	YES
NFRKB	ENCSR657EOF	Paired end	STAR 2.5.2b	hg38	30417090	YES
NFXL1	ENCSR085DDI	Paired end	STAR 2.5.2b	hg38	49515436	YES
NFYA	ENCSR000EGR	Single end	STAR 2.5.2b	hg38	4588358	NO
NFYB	ENCSR000EGQ	Single end	STAR 2.5.2b	hg38	6153717	NO
NONO	ENCSR886RYH	Paired end	STAR 2.5.2b	hg38	53019495	YES
NR2C1	ENCSR742IDN	Paired end	STAR 2.5.2b	hg38	69107279	YES
NR2C2	ENCSR000EWH	Single end	STAR 2.5.2b	hg38	10871124	NO
NR2F1	ENCSR970NKQ	Paired end	STAR 2.5.2b	hg38	44911859	YES
NR2F2	ENCSR000BRS	Single end	STAR 2.5.2b	hg38	53576142	YES
NR2F6	ENCSR707QWA	Single end	STAR 2.5.2b	hg38	56677589	YES
NRF1	ENCSR998AJK	Paired end	STAR 2.5.2b	hg38	63101483	YES
PHB2	ENCSR924GXX	Paired end	STAR 2.5.2b	hg38	47789736	YES
PHF8	ENCSR000AQH	Single end	STAR 2.5.2b	hg38	44048296	YES
PKNOX1	ENCSR115SMW	Paired end	STAR 2.5.2b	hg38	62333065	YES
PML	ENCSR000BQY	Single end	STAR 2.5.2b	hg38	42322588	YES
POU5F1	ENCSR364SNE	Single end	STAR 2.5.2b	hg38	37507955	YES
PRPF4	ENCSR220YXI	Single end	STAR 2.5.2b	hg38	131478828	YES
PTBP1	ENCSR948KMB	Single end	STAR 2.5.2b	hg38	23942261	NO
RAD21	ENCSR000BKV	Single end	STAR 2.5.2b	hg38	13965474	NO
RAD51	ENCSR524BUE	Paired end	STAR 2.5.2b	hg38	48768614	YES
RB1	ENCSR670JDQ	Paired end	STAR 2.5.2b	hg38	42674591	YES
RBBP5	ENCSR000AQI	Single end	STAR 2.5.2b	hg38	57601932	YES
RBFOX2	ENCSR822LBD	Single end	STAR 2.5.2b	hg38	55613114	YES
RCOR1	ENCSR000EGG	Single end	STAR 2.5.2b	hg38	37570741	YES
REST	ENCSR137ZMQ	Paired end	STAR 2.5.2b	hg38	88606074	YES
RFX1	ENCSR968GIB	Paired end	STAR 2.5.2b	hg38	115578422	YES
RFX5	ENCSR000EGO	Single end	STAR 2.5.2b	hg38	45131984	YES
RING1	ENCSR530IUH	Single end	STAR 2.5.2b	hg38	41743206	YES
RNF2	ENCSR608XTF	Paired end	STAR 2.5.2b	hg38	139984550	YES
RUNX1	ENCSR414TYY	Paired end	STAR 2.5.2b	hg38	60960997	YES
SAP30	ENCSR000AQJ	Single end	STAR 2.5.2b	hg38	41229139	YES
SETDB1	ENCSR000EWI	Single end	STAR 2.5.2b	hg38	14512167	NO
SIN3A	ENCSR000BLR	Single end	STAR 2.5.2b	hg38	52939579	YES
SIN3B	ENCSR657JLK	Paired end	STAR 2.5.2b	hg38	53311437	YES
SIRT6	ENCSR000DOH	Single end	STAR 2.5.2b	hg38	10890459	NO
SIX5	ENCSR000BGX	Single end	STAR 2.5.2b	hg38	22494662	NO
SMAD1	ENCSR038DJJ	Single end	STAR 2.5.2b	hg38	45499654	YES
SMAD2	ENCSR189PYJ	Single end	STAR 2.5.2b	hg38	43458223	YES
SMAD5	ENCSR000FCD	Single end	STAR 2.5.2b	hg38	57071440	YES
SMARCA4	ENCSR643VTW	Paired end	STAR 2.5.2b	hg38	52815926	YES
SMARCA5	ENCSR895HSJ	Paired end	STAR 2.5.2b	hg38	66473112	YES
SMARCB1	ENCSR000EHN	Single end	STAR 2.5.2b	hg38	29506767	NO
SMARCE1	ENCSR157TCS	Paired end	STAR 2.5.2b	hg38	49255472	YES
SMC3	ENCSR000EGW	Single end	STAR 2.5.2b	hg38	22490314	NO
SNRNP70	ENCSR754ZHU	Single end	STAR 2.5.2b	hg38	33491643	YES
SOX6	ENCSR788RSW	Paired end	STAR 2.5.2b	hg38	81793672	YES
SP1	ENCSR991ELG	Paired end	STAR 2.5.2b	hg38	54304443	YES
SP2	ENCSR000BNL	Single end	STAR 2.5.2b	hg38	28400525	NO
SPI1	ENCSR000BGW	Single end	STAR 2.5.2b	hg38	24965880	NO
SREBF1	ENCSR815ZDS	Single end	STAR 2.5.2b	hg38	31816015	YES
SRF	ENCSR000BLK	Single end	STAR 2.5.2b	hg38	31869746	YES
SRSF3	ENCSR268QIQ	Single end	STAR 2.5.2b	hg38	18415585	NO
STAT5A	ENCSR000BRR	Single end	STAR 2.5.2b	hg38	60678915	YES
SUPT5H	ENCSR894CGX	Paired end	STAR 2.5.2b	hg38	54263626	YES
SUZ12	ENCSR000AUC	Single end	STAR 2.5.2b	hg38	55003132	YES
TAF1	ENCSR000BKS	Single end	STAR 2.5.2b	hg38	18398496	NO
TAF15	ENCSR047LSJ	Single end	STAR 2.5.2b	hg38	29373775	NO
TAF7	ENCSR000BNM	Single end	STAR 2.5.2b	hg38	32561329	YES
TAL1	ENCSR106FRG	Paired end	STAR 2.5.2b	hg38	49491155	YES
TARDBP	ENCSR033VAZ	Paired end	STAR 2.5.2b	hg38	69646708	YES
TBL1XR1	ENCSR000EGB	Single end	STAR 2.5.2b	hg38	56230752	YES
TBP	ENCSR000EHA	Single end	STAR 2.5.2b	hg38	35962912	YES
TCF12	ENCSR744WOO	Paired end	STAR 2.5.2b	hg38	51694712	YES
TCF7	ENCSR863KUB	Single end	STAR 2.5.2b	hg38	54892387	YES
TCF7L2	ENCSR888XZK	Single end	STAR 2.5.2b	hg38	45700516	YES
TEAD4	ENCSR000BRK	Single end	STAR 2.5.2b	hg38	61319551	YES
TFDP1	ENCSR224IKA	Single end	STAR 2.5.2b	hg38	49206524	YES
THAP1	ENCSR000BNN	Single end	STAR 2.5.2b	hg38	28130731	NO
THRAP3	ENCSR871TKJ	Paired end	STAR 2.5.2b	hg38	126005372	YES
TRIM24	ENCSR957LDM	Paired end	STAR 2.5.2b	hg38	49071299	YES
TRIM28	ENCSR000BRW	Single end	STAR 2.5.2b	hg38	52823440	YES
U2AF1	ENCSR690GUG	Single end	STAR 2.5.2b	hg38	35778660	YES
U2AF2	ENCSR479QAJ	Single end	STAR 2.5.2b	hg38	23140219	NO
UBTF	ENCSR000EFW	Single end	STAR 2.5.2b	hg38	31458398	YES
USF1	ENCSR000BKT	Single end	STAR 2.5.2b	hg38	26200282	NO
USF2	ENCSR000EHG	Single end	STAR 2.5.2b	hg38	27939953	NO
WHSC1	ENCSR000AVE	Single end	STAR 2.5.2b	hg38	29154865	NO
XRCC4	ENCSR000FAC	Single end	STAR 2.5.2b	hg38	11982494	NO
YBX1	ENCSR107RHZ	Paired end	STAR 2.5.2b	hg38	52253289	YES
YBX3	ENCSR567JEU	Paired end	STAR 2.5.2b	hg38	55835257	YES
YY1	ENCSR000BMH	Single end	STAR 2.5.2b	hg38	27743264	NO
ZBED1	ENCSR286PCG	Single end	STAR 2.5.2b	hg38	52360254	YES
ZBTB11	ENCSR331GDC	Single end	STAR 2.5.2b	hg38	46474799	YES
ZBTB2	ENCSR230PTV	Paired end	STAR 2.5.2b	hg38	49591497	YES
ZBTB40	ENCSR237VLT	Paired end	STAR 2.5.2b	hg38	52837756	YES
ZBTB7A	ENCSR000BME	Single end	STAR 2.5.2b	hg38	36352823	YES
ZC3H11A	ENCSR000EFR	Single end	STAR 2.5.2b	hg38	45199033	YES
ZEB2	ENCSR322CFO	Paired end	STAR 2.5.2b	hg38	53254469	YES
ZHX1	ENCSR557RVF	Single end	STAR 2.5.2b	hg38	48949772	YES
ZKSCAN1	ENCSR882ERE	Single end	STAR 2.5.2b	hg38	38428772	YES
ZMIZ1	ENCSR907JPB	Single end	STAR 2.5.2b	hg38	44480424	YES
ZMYM3	ENCSR102KIN	Single end	STAR 2.5.2b	hg38	47868392	YES
ZNF143	ENCSR000EGP	Single end	STAR 2.5.2b	hg38	51026539	YES
ZNF24	ENCSR385AHH	Paired end	STAR 2.5.2b	hg38	76507938	YES
ZNF263	ENCSR000EWN	Single end	STAR 2.5.2b	hg38	10859041	NO
ZNF274	ENCSR000EVX	Single end	STAR 2.5.2b	hg38	51498240	YES
ZNF316	ENCSR167KBO	Paired end	STAR 2.5.2b	hg38	72657604	YES
ZNF318	ENCSR334HSW	Paired end	STAR 2.5.2b	hg38	105893361	YES
ZNF384	ENCSR000EFP	Single end	STAR 2.5.2b	hg38	38757830	YES
ZNF407	ENCSR011NOZ	Paired end	STAR 2.5.2b	hg38	45482870	YES
ZNF592	ENCSR249BHQ	Paired end	STAR 2.5.2b	hg38	75352246	YES
ZSCAN29	ENCSR175SZH	Paired end	STAR 2.5.2b	hg38	43371039	YES
ZZZ3	ENCSR780BBJ	Paired end	STAR 2.5.2b	hg38	72573193	YES

### Sheet: GM12878
132 transcription factor ChIP-seq datasets from ENCODE in GM12878
Transcription associated factors	Accession No in ENCODE	Run type	Aligner	Assembly	Total number of uniquely mapped reads	Total read number more than 30M?
ARID3A	ENCSR778UBR	Paired end	STAR 2.5.2b	hg38	48379463	YES
ASH2L	ENCSR849WCQ	Single end	STAR 2.5.2b	hg38	53020846	YES
ATF2	ENCSR961PPA	Paired end	STAR 2.5.2b	hg38	97675900	YES
ATF3	ENCSR000BJY	Single end	STAR 2.5.2b	hg38	25456725	NO
BACH1	ENCSR636MKU	Paired end	STAR 2.5.2b	hg38	52494455	YES
BATF	ENCSR000BGT	Single end	STAR 2.5.2b	hg38	24280106	NO
BCL11A	ENCSR000BHA	Single end	STAR 2.5.2b	hg38	23768948	NO
BCL3	ENCSR000BNQ	Single end	STAR 2.5.2b	hg38	39305497	YES
BCLAF1	ENCSR342THD	Paired end	STAR 2.5.2b	hg38	86850060	YES
BHLHE40	ENCSR000DZJ	Single end	STAR 2.5.2b	hg38	38662946	YES
BMI1	ENCSR469WII	Paired end	STAR 2.5.2b	hg38	90610609	YES
BRCA1	ENCSR000DZS	Single end	STAR 2.5.2b	hg38	40530042	YES
CBFB	ENCSR860UHK	Single end	STAR 2.5.2b	hg38	45475311	YES
CBX3	ENCSR549NPZ	Single end	STAR 2.5.2b	hg38	44088066	YES
CBX5	ENCSR372GIN	Single end	STAR 2.5.2b	hg38	45518851	YES
CBX8	ENCSR265MJJ	Single end	STAR 2.5.2b	hg38	61597766	YES
CEBPB	ENCSR000BRX	Single end	STAR 2.5.2b	hg38	44496482	YES
CEBPZ	ENCSR347NOB	Single end	STAR 2.5.2b	hg38	46296051	YES
CHD1	ENCSR228DTL	Single end	STAR 2.5.2b	hg38	56961518	YES
CHD2	ENCSR000DZR	Single end	STAR 2.5.2b	hg38	35760338	YES
CHD4	ENCSR751CJG	Single end	STAR 2.5.2b	hg38	99272072	YES
CHD7	ENCSR649WUM	Single end	STAR 2.5.2b	hg38	104636994	YES
CREB1	ENCSR000BUF	Single end	STAR 2.5.2b	hg38	41518914	YES
CREM	ENCSR839XZU	Single end	STAR 2.5.2b	hg38	41358142	YES
CTBP1	ENCSR120IIK	Single end	STAR 2.5.2b	hg38	43051918	YES
CTCF	ENCSR000DZN	Single end	STAR 2.5.2b	hg38	37076259	YES
CUX1	ENCSR000DYR	Single end	STAR 2.5.2b	hg38	47933685	YES
DPF2	ENCSR509FWH	Paired end	STAR 2.5.2b	hg38	50585854	YES
E2F4	ENCSR000DYY	Single end	STAR 2.5.2b	hg38	45264951	YES
EBF1	ENCSR000DZQ	Single end	STAR 2.5.2b	hg38	49561003	YES
EED	ENCSR199WXF	Single end	STAR 2.5.2b	hg38	46383289	YES
EGR1	ENCSR000BRG	Single end	STAR 2.5.2b	hg38	60150781	YES
ELF1	ENCSR000BMB	Single end	STAR 2.5.2b	hg38	40663608	YES
ELK1	ENCSR000DZB	Single end	STAR 2.5.2b	hg38	47166399	YES
EP300	ENCSR000DZD	Single end	STAR 2.5.2b	hg38	43801567	YES
ESRRA	ENCSR000DYQ	Single end	STAR 2.5.2b	hg38	48579961	YES
ETS1	ENCSR000BKA	Single end	STAR 2.5.2b	hg38	36977798	YES
ETV6	ENCSR626VUC	Single end	STAR 2.5.2b	hg38	56402804	YES
EZH2	ENCSR000ARD	Single end	STAR 2.5.2b	hg38	54681427	YES
FOXK2	ENCSR861JUQ	Paired end	STAR 2.5.2b	hg38	143935984	YES
FOXM1	ENCSR000BRU	Single end	STAR 2.5.2b	hg38	45771546	YES
GABPA	ENCSR331HPA	Single end	STAR 2.5.2b	hg38	39800088	YES
GATAD2B	ENCSR828NCB	Paired end	STAR 2.5.2b	hg38	45189124	YES
GTF2F1	ENCSR769ZTN	Paired end	STAR 2.5.2b	hg38	53864093	YES
HCFC1	ENCSR514VAY	Single end	STAR 2.5.2b	hg38	53437760	YES
HDGF	ENCSR145XQO	Paired end	STAR 2.5.2b	hg38	73573378	YES
HSF1	ENCSR009MBP	Single end	STAR 2.5.2b	hg38	49000482	YES
IKZF1	ENCSR441VHN	Paired end	STAR 2.5.2b	hg38	80231027	YES
IKZF2	ENCSR680UQE	Paired end	STAR 2.5.2b	hg38	90943449	YES
IRF3	ENCSR408JQO	Paired end	STAR 2.5.2b	hg38	59723750	YES
IRF4	ENCSR000BGY	Single end	STAR 2.5.2b	hg38	23883570	NO
IRF5	ENCSR976TBC	Paired end	STAR 2.5.2b	hg38	46274272	YES
JUNB	ENCSR897MMC	Single end	STAR 2.5.2b	hg38	58078089	YES
JUND	ENCSR000DYS	Single end	STAR 2.5.2b	hg38	36710022	YES
KAT2A	ENCSR000DNO	Single end	STAR 2.5.2b	hg38	32531794	YES
KDM5A	ENCSR982FSK	Single end	STAR 2.5.2b	hg38	66668770	YES
KLF5	ENCSR974OFJ	Paired end	STAR 2.5.2b	hg38	49989629	YES
MAFK	ENCSR000DYV	Single end	STAR 2.5.2b	hg38	46478625	YES
MAX	ENCSR000DZF	Single end	STAR 2.5.2b	hg38	43049388	YES
MAZ	ENCSR000DZA	Single end	STAR 2.5.2b	hg38	49199288	YES
MEF2A	ENCSR000BKB	Single end	STAR 2.5.2b	hg38	32856390	YES
MEF2C	ENCSR000BNG	Single end	STAR 2.5.2b	hg38	28346955	NO
MLLT1	ENCSR552XSN	Paired end	STAR 2.5.2b	hg38	59112679	YES
MTA2	ENCSR293QAR	Paired end	STAR 2.5.2b	hg38	106252711	YES
MTA3	ENCSR000BRH	Single end	STAR 2.5.2b	hg38	57892599	YES
MXI1	ENCSR000DZI	Single end	STAR 2.5.2b	hg38	50158876	YES
MYB	ENCSR819ATC	Single end	STAR 2.5.2b	hg38	36505632	YES
MYC	ENCSR000DKU	Single end	STAR 2.5.2b	hg38	19885369	NO
NBN	ENCSR278SQL	Paired end	STAR 2.5.2b	hg38	60540382	YES
NFATC1	ENCSR000BQL	Single end	STAR 2.5.2b	hg38	60708818	YES
NFE2	ENCSR000DZY	Single end	STAR 2.5.2b	hg38	27331729	NO
NFIC	ENCSR000BRN	Single end	STAR 2.5.2b	hg38	42862016	YES
NFXL1	ENCSR746XEG	Paired end	STAR 2.5.2b	hg38	78574247	YES
NFYA	ENCSR000DNN	Single end	STAR 2.5.2b	hg38	22331729	NO
NFYB	ENCSR000DNM	Single end	STAR 2.5.2b	hg38	25491257	NO
NR2C1	ENCSR784VIQ	Paired end	STAR 2.5.2b	hg38	89258563	YES
NR2C2	ENCSR000EUL	Single end	STAR 2.5.2b	hg38	26167310	NO
NR2F1	ENCSR514VYD	Paired end	STAR 2.5.2b	hg38	62731497	YES
NR3C1	ENCSR904YPP	Single end	STAR 2.5.2b	hg38	49201990	YES
NRF1	ENCSR000DZO	Single end	STAR 2.5.2b	hg38	44735788	YES
PAX5	ENCSR000BHD	Single end	STAR 2.5.2b	hg38	25789868	NO
PBX3	ENCSR000BGR	Single end	STAR 2.5.2b	hg38	30369135	YES
PKNOX1	ENCSR711XNY	Paired end	STAR 2.5.2b	hg38	56282246	YES
PML	ENCSR000BQM	Single end	STAR 2.5.2b	hg38	48888456	YES
POU2F2	ENCSR000BGP	Single end	STAR 2.5.2b	hg38	73619533	YES
RAD21	ENCSR000BMY	Single end	STAR 2.5.2b	hg38	31457993	YES
RAD51	ENCSR482TWQ	Paired end	STAR 2.5.2b	hg38	110554342	YES
RB1	ENCSR785OKZ	Paired end	STAR 2.5.2b	hg38	74860707	YES
RBBP5	ENCSR330EXS	Single end	STAR 2.5.2b	hg38	49518722	YES
RCOR1	ENCSR000DZC	Single end	STAR 2.5.2b	hg38	35966858	YES
RELB	ENCSR387QUV	Paired end	STAR 2.5.2b	hg38	46974702	YES
REST	ENCSR000BQS	Single end	STAR 2.5.2b	hg38	28732195	NO
RFX5	ENCSR000DZW	Single end	STAR 2.5.2b	hg38	44528107	YES
RNF2	ENCSR679FAB	Paired end	STAR 2.5.2b	hg38	63153712	YES
RUNX3	ENCSR000BRI	Single end	STAR 2.5.2b	hg38	67634988	YES
RXRA	ENCSR000BJD	Single end	STAR 2.5.2b	hg38	38491018	YES
SIN3A	ENCSR000DYX	Single end	STAR 2.5.2b	hg38	43983081	YES
SIX5	ENCSR000BJE	Single end	STAR 2.5.2b	hg38	39428069	YES
SMAD5	ENCSR251OVJ	Single end	STAR 2.5.2b	hg38	51364131	YES
SMARCA5	ENCSR706YUH	Paired end	STAR 2.5.2b	hg38	79751194	YES
SMC3	ENCSR000DZP	Single end	STAR 2.5.2b	hg38	54105113	YES
SPI1	ENCSR000BGQ	Single end	STAR 2.5.2b	hg38	33644340	YES
SREBF2	ENCSR000DYT	Single end	STAR 2.5.2b	hg38	52762859	YES
SRF	ENCSR000BMI	Single end	STAR 2.5.2b	hg38	39743202	YES
STAT1	ENCSR332EYT	Paired end	STAR 2.5.2b	hg38	53390008	YES
STAT3	ENCSR000DZV	Single end	STAR 2.5.2b	hg38	28502226	NO
STAT5A	ENCSR000BQZ	Single end	STAR 2.5.2b	hg38	50897706	YES
SUPT20H	ENCSR000DNP	Single end	STAR 2.5.2b	hg38	41561529	YES
TAF1	ENCSR000BGS	Single end	STAR 2.5.2b	hg38	30503948	YES
TARDBP	ENCSR412QBS	Paired end	STAR 2.5.2b	hg38	55346042	YES
TBL1XR1	ENCSR000DYZ	Single end	STAR 2.5.2b	hg38	41259160	YES
TBP	ENCSR000DZZ	Single end	STAR 2.5.2b	hg38	30256720	YES
TBX21	ENCSR739IHN	Paired end	STAR 2.5.2b	hg38	37048062	YES
TCF12	ENCSR000BGZ	Single end	STAR 2.5.2b	hg38	27810316	NO
TCF3	ENCSR000BQT	Single end	STAR 2.5.2b	hg38	18955281	NO
TCF7	ENCSR501DKS	Single end	STAR 2.5.2b	hg38	51051696	YES
TRIM22	ENCSR637QAM	Paired end	STAR 2.5.2b	hg38	86081089	YES
UBTF	ENCSR459FTB	Single end	STAR 2.5.2b	hg38	38313785	YES
USF2	ENCSR000DZU	Single end	STAR 2.5.2b	hg38	31415004	YES
WHSC1	ENCSR410HFN	Single end	STAR 2.5.2b	hg38	41447712	YES
WRNIP1	ENCSR000EAA	Single end	STAR 2.5.2b	hg38	26082421	NO
YBX1	ENCSR205SKQ	Paired end	STAR 2.5.2b	hg38	52766446	YES
ZBED1	ENCSR207PFI	Single end	STAR 2.5.2b	hg38	66602547	YES
ZBTB40	ENCSR189YYK	Paired end	STAR 2.5.2b	hg38	78565222	YES
ZEB1	ENCSR000BND	Single end	STAR 2.5.2b	hg38	26271651	NO
ZFP36	ENCSR900XDB	Single end	STAR 2.5.2b	hg38	51057986	YES
ZNF143	ENCSR000DZL	Single end	STAR 2.5.2b	hg38	43096106	YES
ZNF207	ENCSR117KWH	Paired end	STAR 2.5.2b	hg38	81536438	YES
ZNF217	ENCSR764CZW	Paired end	STAR 2.5.2b	hg38	83939950	YES
ZNF384	ENCSR000DYP	Single end	STAR 2.5.2b	hg38	46128884	YES
ZSCAN29	ENCSR412YGM	Paired end	STAR 2.5.2b	hg38	74130395	YES
ZZZ3	ENCSR000DNQ	Single end	STAR 2.5.2b	hg38	27171768	NO
